# Metabolic labeling of RNAs uncovers hidden features and dynamics of the *Arabidopsis thaliana* transcriptome

**DOI:** 10.1101/588780

**Authors:** Emese Xochitl Szabo, Philipp Reichert, Marie-Kristin Lehniger, Marilena Ohmer, Marcella de Francisco Amorim, Udo Gowik, Christian Schmitz-Linneweber, Sascha Laubinger

**Author notes:** These authors contributed equally (Emese Xochitl Szabo, Philipp Reichert). Corresponding author: Sascha Laubinger.

## Abstract

Transcriptome analysis by RNA sequencing (RNA-seq) has become an indispensable core research tool in modern plant biology. Virtually all RNA-seq studies provide a snapshot of the steady-state transcriptome, which contains valuable information about RNA populations at a given time, but lacks information about the dynamics of RNA synthesis and degradation. Only a few specialized sequencing techniques, such as global run-on sequencing (GRO-seq), have been applied in plants and provide information about RNA synthesis rates. Here, we demonstrate that RNA labeling with a modified, non-toxic uridine analog, 5-ethynyl uridine (5-EU), in *Arabidopsis thaliana* seedlings provides insight into the dynamic nature of a plant transcriptome. Pulse-labeling with 5-EU allowed the detection and analysis of nascent and unstable RNAs, of RNA processing intermediates generated by splicing, and of chloroplast RNAs. We also conducted pulse-chase experiments with 5-EU, which allowed us to determine RNA stabilities without the need for chemical inhibition of transcription using compounds such as actinomycin and cordycepin. Genome-wide analysis of RNA stabilities by 5-EU pulse-chase experiments revealed that this inhibitor-free RNA stability measurement results in RNA half-lives much shorter than those reported after chemical inhibition of transcription. In summary, our results show that the Arabidopsis nascent transcriptome contains unstable RNAs and RNA processing intermediates, and suggest that half-lives of plant RNAs are largely overestimated. Our results lay the ground for an easy and affordable nascent transcriptome analysis and inhibitor-free analysis of RNA stabilities in plants.
