## Supplementary material for "Metabolic labeling of RNAs uncovers hidden features and dynamics of the *Arabidopsis thaliana* transcriptome": Table S1

### Sheet: Results
Block Type	96fast
Chemistry	SYBR_GREEN
Experiment File Name	N:\Dokumente\Irina\qPCR\27.02.2019\Col-0 EU 0h_Col-0 Ctrl 0h run.eds
Experiment Run End Time	2019-02-27 12:10:06 PM MEZ
Instrument Type	sds7500fast
Passive Reference	ROX
Well	Sample Name	Target Name	Task	Reporter	Quencher	RQ	RQ Min	RQ Max	Cт	Cт Mean	Cт SD	ΔCт	ΔCт Mean	ΔCт SE	HK Control ΔCт Mean	HK Control ΔCт SE	ΔΔCт	Automatic Ct Threshold	Ct Threshold	Automatic Baseline	Baseline Start	Baseline End	Efficiency	Tm1	Tm2	Tm3	Comments	AMPNC	HIGHSD	NOAMP	EXPFAIL	MTP
A10	Col-0 5-EU Test2 +RT	psbH	UNKNOWN	SYBR	None				18.588	18.5747	0.0119706							TRUE	0.122327	TRUE	3	15	1	80.1843				N	N	N	N	N
A11	Col-0 5-EU Test2 +RT	psbH	UNKNOWN	SYBR	None				18.5649	18.5747	0.0119706							TRUE	0.122327	TRUE	3	14	1	80.1843				N	N	N	N	N
A12	Col-0 5-EU Test2 +RT	psbH	UNKNOWN	SYBR	None				18.571	18.5747	0.0119706							TRUE	0.122327	TRUE	3	14	1	80.1843				N	N	N	N	N
B1	Col-0 5-EU Test2 +RT	psbA	UNKNOWN	SYBR	None	1	0.900835	1.11008	12.7562	12.6663	0.0932253		-5.90833	0.0542656			0	TRUE	0.0457884	TRUE	3	10	1	79.6508				N	N	N	N	N
B2	Col-0 5-EU Test2 +RT	psbA	UNKNOWN	SYBR	None	1	0.900835	1.11008	12.5701	12.6663	0.0932253		-5.90833	0.0542656			0	TRUE	0.0457884	TRUE	3	9	1	79.8286				N	N	N	N	N
B3	Col-0 5-EU Test2 +RT	psbA	UNKNOWN	SYBR	None	1	0.900835	1.11008	12.6726	12.6663	0.0932253		-5.90833	0.0542656			0	TRUE	0.0457884	TRUE	3	10	1	79.8286				N	N	N	N	N
B4	Col-0 5-EU Test2 +RT	ndhF	UNKNOWN	SYBR	None	1	0.956144	1.04587	19.4677	19.5041	0.0385467		0.929467	0.0233034			0	TRUE	0.0794245	TRUE	3	15	1	77.8724				N	N	N	N	N
B5	Col-0 5-EU Test2 +RT	ndhF	UNKNOWN	SYBR	None	1	0.956144	1.04587	19.5445	19.5041	0.0385467		0.929467	0.0233034			0	TRUE	0.0794245	TRUE	3	16	1	77.8724				N	N	N	N	N
B6	Col-0 5-EU Test2 +RT	ndhF	UNKNOWN	SYBR	None	1	0.956144	1.04587	19.5002	19.5041	0.0385467		0.929467	0.0233034			0	TRUE	0.0794245	TRUE	3	16	1	78.0503				N	N	N	N	N
B7	Col-0 Ctrl. Test2 +RT	psbH	UNKNOWN	SYBR	None				23.3303	23.437	0.0929443							TRUE	0.122327	TRUE	3	20	1	80.3622				N	N	N	N	N
B8	Col-0 Ctrl. Test2 +RT	psbH	UNKNOWN	SYBR	None				23.5005	23.437	0.0929443							TRUE	0.122327	TRUE	3	19	1	80.54				N	N	N	N	N
B9	Col-0 Ctrl. Test2 +RT	psbH	UNKNOWN	SYBR	None				23.4802	23.437	0.0929443							TRUE	0.122327	TRUE	3	19	1	80.54				N	N	N	N	N
B10	Col-0 Ctrl. Test2 +RT	psbA	UNKNOWN	SYBR	None	0.617152	0.512876	0.74263	18.1239	18.225	0.138234		-5.21203	0.0961721			0.696301	TRUE	0.0457884	TRUE	3	15	1	80.1843				N	N	N	N	N
B11	Col-0 Ctrl. Test2 +RT	psbA	UNKNOWN	SYBR	None	0.617152	0.512876	0.74263	18.1685	18.225	0.138234		-5.21203	0.0961721			0.696301	TRUE	0.0457884	TRUE	3	16	1	80.0065				N	N	N	N	N
B12	Col-0 Ctrl. Test2 +RT	psbA	UNKNOWN	SYBR	None	0.617152	0.512876	0.74263	18.3825	18.225	0.138234		-5.21203	0.0961721			0.696301	TRUE	0.0457884	TRUE	3	15	1	79.8286				N	N	N	N	N
C1	Col-0 Ctrl. Test2 +RT	ndhF	UNKNOWN	SYBR	None	1.19484	1.03664	1.37717	24.0849	24.1096	0.0877448		0.672655	0.0737966			-0.256812	TRUE	0.0794245	TRUE	3	20	1	77.5168				N	N	N	N	N
C2	Col-0 Ctrl. Test2 +RT	ndhF	UNKNOWN	SYBR	None	1.19484	1.03664	1.37717	24.2071	24.1096	0.0877448		0.672655	0.0737966			-0.256812	TRUE	0.0794245	TRUE	3	21	1	77.6946				N	N	N	N	N
C3	Col-0 Ctrl. Test2 +RT	ndhF	UNKNOWN	SYBR	None	1.19484	1.03664	1.37717	24.037	24.1096	0.0877448		0.672655	0.0737966			-0.256812	TRUE	0.0794245	TRUE	3	21	1	77.8724				N	N	N	N	N
C4	Col-0 Ctrl. Test2 -RT	psbH	UNKNOWN	SYBR	None				33.4576	33.1802	0.287648							TRUE	0.122327	TRUE	3	28	1	80.1843				N	N	N	N	N
C5	Col-0 Ctrl. Test2 -RT	psbH	UNKNOWN	SYBR	None				33.1996	33.1802	0.287648							TRUE	0.122327	TRUE	3	29	1	80.1843				N	N	N	N	N
C6	Col-0 Ctrl. Test2 -RT	psbH	UNKNOWN	SYBR	None				32.8833	33.1802	0.287648							TRUE	0.122327	TRUE	3	29	1	80.3622				N	N	N	N	N
C7	Col-0 Ctrl. Test2 -RT	psbA	UNKNOWN	SYBR	None	0.0177492	0.00466878	0.0674767	Undetermined	33.0879	0.823313		-0.0922273	0.605395			5.8161	TRUE	0.0457884	TRUE	3	39	1	62.2227				N	N	Y	Y	N
C8	Col-0 Ctrl. Test2 -RT	psbA	UNKNOWN	SYBR	None	0.0177492	0.00466878	0.0674767	33.6701	33.0879	0.823313		-0.0922273	0.605395			5.8161	TRUE	0.0457884	TRUE	3	31	1	80.1843				N	Y	N	N	N
C9	Col-0 Ctrl. Test2 -RT	psbA	UNKNOWN	SYBR	None	0.0177492	0.00466878	0.0674767	32.5058	33.0879	0.823313		-0.0922273	0.605395			5.8161	TRUE	0.0457884	TRUE	3	30	1	80.1843				N	Y	N	N	N
C10	Col-0 Ctrl. Test2 -RT	ndhF	UNKNOWN	SYBR	None	3.1455	0.0369121	268.046	30.3917	32.4564	3.99035		-0.72382	2.30981			-1.65329	TRUE	0.0794245	TRUE	3	27	1	78.0503				N	Y	N	N	N
C11	Col-0 Ctrl. Test2 -RT	ndhF	UNKNOWN	SYBR	None	3.1455	0.0369121	268.046	29.9213	32.4564	3.99035		-0.72382	2.30981			-1.65329	TRUE	0.0794245	TRUE	3	26	1	77.8724				N	Y	N	N	N
C12	Col-0 Ctrl. Test2 -RT	ndhF	UNKNOWN	SYBR	None	3.1455	0.0369121	268.046	37.056	32.4564	3.99035		-0.72382	2.30981			-1.65329	TRUE	0.0794245	TRUE	3	33	1	78.4059				N	Y	N	N	N
D1	Col-0 5-EU3 0h +RT	psbH	UNKNOWN	SYBR	None				20.7059	20.8621	0.294903							TRUE	0.122327	TRUE	3	17	1	80.1843				N	N	N	N	N
D2	Col-0 5-EU3 0h +RT	psbH	UNKNOWN	SYBR	None				20.6782	20.8621	0.294903							TRUE	0.122327	TRUE	3	17	1	80.3622				N	N	N	N	N
D3	Col-0 5-EU3 0h +RT	psbH	UNKNOWN	SYBR	None				21.2023	20.8621	0.294903							TRUE	0.122327	TRUE	3	17	1	80.54				N	N	N	N	N
D4	Col-0 5-EU3 0h +RT	psbA	UNKNOWN	SYBR	None	0.77827	0.558734	1.08407	15.3549	15.3154	0.0446407		-5.54667	0.172202			0.361657	TRUE	0.0457884	TRUE	3	13	1	80.3622				N	N	N	N	N
D5	Col-0 5-EU3 0h +RT	psbA	UNKNOWN	SYBR	None	0.77827	0.558734	1.08407	15.267	15.3154	0.0446407		-5.54667	0.172202			0.361657	TRUE	0.0457884	TRUE	3	12	1	80.3622				N	N	N	N	N
D6	Col-0 5-EU3 0h +RT	psbA	UNKNOWN	SYBR	None	0.77827	0.558734	1.08407	15.3245	15.3154	0.0446407		-5.54667	0.172202			0.361657	TRUE	0.0457884	TRUE	3	12	1	80.54				N	N	N	N	N
D7	Col-0 5-EU3 0h +RT	ndhF	UNKNOWN	SYBR	None	0.98461	0.682021	1.42145	21.9858	21.814	0.149137		0.951844	0.190796			0.0223764	TRUE	0.0794245	TRUE	3	18	1	78.2281				N	N	N	N	N
D8	Col-0 5-EU3 0h +RT	ndhF	UNKNOWN	SYBR	None	0.98461	0.682021	1.42145	21.7383	21.814	0.149137		0.951844	0.190796			0.0223764	TRUE	0.0794245	TRUE	3	17	1	78.4059				N	N	N	N	N
D9	Col-0 5-EU3 0h +RT	ndhF	UNKNOWN	SYBR	None	0.98461	0.682021	1.42145	21.7178	21.814	0.149137		0.951844	0.190796			0.0223764	TRUE	0.0794245	TRUE	3	18	1	78.4059				N	N	N	N	N
D10	Col-0 Ctrl.2 0h +RT	psbH	UNKNOWN	SYBR	None				26.0885	26.172	0.128688							TRUE	0.122327	TRUE	3	22	1	80.7178				N	N	N	N	N
D11	Col-0 Ctrl.2 0h +RT	psbH	UNKNOWN	SYBR	None				26.1074	26.172	0.128688							TRUE	0.122327	TRUE	3	22	1	80.54				N	N	N	N	N
D12	Col-0 Ctrl.2 0h +RT	psbH	UNKNOWN	SYBR	None				26.3202	26.172	0.128688							TRUE	0.122327	TRUE	3	22	1	80.1843				N	N	N	N	N
E1	Col-0 Ctrl.2 0h +RT	psbA	UNKNOWN	SYBR	None	0.584589	0.472402	0.72342	21.0263	21.0382	0.142184		-5.13383	0.11072			0.774504	TRUE	0.0457884	TRUE	3	19	1	79.8286				N	N	N	N	N
E2	Col-0 Ctrl.2 0h +RT	psbA	UNKNOWN	SYBR	None	0.584589	0.472402	0.72342	20.9023	21.0382	0.142184		-5.13383	0.11072			0.774504	TRUE	0.0457884	TRUE	3	18	1	80.1843				N	N	N	N	N
E3	Col-0 Ctrl.2 0h +RT	psbA	UNKNOWN	SYBR	None	0.584589	0.472402	0.72342	21.1859	21.0382	0.142184		-5.13383	0.11072			0.774504	TRUE	0.0457884	TRUE	3	19	1	80.3622				N	N	N	N	N
E4	Col-0 Ctrl.2 0h +RT	ndhF	UNKNOWN	SYBR	None	1.52232	1.27207	1.82181	26.4263	26.4952	0.0978018		0.323193	0.09332			-0.606275	TRUE	0.0794245	TRUE	3	23	1	78.2281				N	N	N	N	N
E5	Col-0 Ctrl.2 0h +RT	ndhF	UNKNOWN	SYBR	None	1.52232	1.27207	1.82181	26.4522	26.4952	0.0978018		0.323193	0.09332			-0.606275	TRUE	0.0794245	TRUE	3	23	1	78.2281				N	N	N	N	N
E6	Col-0 Ctrl.2 0h +RT	ndhF	UNKNOWN	SYBR	None	1.52232	1.27207	1.82181	26.6071	26.4952	0.0978018		0.323193	0.09332			-0.606275	TRUE	0.0794245	TRUE	3	24	1	78.2281				N	N	N	N	N
E7	Col-0 Ctrl.2 0h -RT	psbH	UNKNOWN	SYBR	None				Undetermined									TRUE	0.122327	TRUE	3	39	1	62.2227				N	N	Y	Y	N
E8	Col-0 Ctrl.2 0h -RT	psbH	UNKNOWN	SYBR	None				Undetermined									TRUE	0.122327	TRUE	3	39	1	62.2227				N	N	Y	Y	N
E9	Col-0 Ctrl.2 0h -RT	psbH	UNKNOWN	SYBR	None				Undetermined									TRUE	0.122327	TRUE	3	39	1	62.0449				N	N	N	Y	N
E10	Col-0 Ctrl.2 0h -RT	psbA	UNKNOWN	SYBR	None				Undetermined	33.6894								TRUE	0.0457884	TRUE	3	39	1	62.2227				N	N	Y	Y	N
E11	Col-0 Ctrl.2 0h -RT	psbA	UNKNOWN	SYBR	None				Undetermined	33.6894								TRUE	0.0457884	TRUE	3	38	1	62.2227				N	N	N	Y	N
E12	Col-0 Ctrl.2 0h -RT	psbA	UNKNOWN	SYBR	None				33.6894	33.6894								TRUE	0.0457884	TRUE	3	31	1	80.0065				N	N	N	N	N
F1	Col-0 Ctrl.2 0h -RT	ndhF	UNKNOWN	SYBR	None				33.2319	32.1906	1.13688							TRUE	0.0794245	TRUE	3	30	1	77.6946				N	Y	N	N	N
F2	Col-0 Ctrl.2 0h -RT	ndhF	UNKNOWN	SYBR	None				32.3623	32.1906	1.13688							TRUE	0.0794245	TRUE	3	29	1	77.8724				N	Y	N	N	N
F3	Col-0 Ctrl.2 0h -RT	ndhF	UNKNOWN	SYBR	None				30.9777	32.1906	1.13688							TRUE	0.0794245	TRUE	3	27	1	77.8724				N	Y	N	N	N
F4	Col-0 5-EU2 0h +RT	psbH	UNKNOWN	SYBR	None				20.5832	20.559	0.03983							TRUE	0.122327	TRUE	3	17	1	80.54				N	N	N	N	N
F5	Col-0 5-EU2 0h +RT	psbH	UNKNOWN	SYBR	None				20.513	20.559	0.03983							TRUE	0.122327	TRUE	3	16	1	80.54				N	N	N	N	N
F6	Col-0 5-EU2 0h +RT	psbH	UNKNOWN	SYBR	None				20.5807	20.559	0.03983							TRUE	0.122327	TRUE	3	16	1	80.54				N	N	N	N	N
F7	Col-0 5-EU2 0h +RT	psbA	UNKNOWN	SYBR	None	0.583919	0.553289	0.616245	15.4042	15.4268	0.0276638		-5.13217	0.0279983			0.77616	TRUE	0.0457884	TRUE	3	13	1	80.3622				N	N	N	N	N
F8	Col-0 5-EU2 0h +RT	psbA	UNKNOWN	SYBR	None	0.583919	0.553289	0.616245	15.4186	15.4268	0.0276638		-5.13217	0.0279983			0.77616	TRUE	0.0457884	TRUE	3	13	1	80.3622				N	N	N	N	N
F9	Col-0 5-EU2 0h +RT	psbA	UNKNOWN	SYBR	None	0.583919	0.553289	0.616245	15.4576	15.4268	0.0276638		-5.13217	0.0279983			0.77616	TRUE	0.0457884	TRUE	3	13	1	80.1843				N	N	N	N	N
F10	Col-0 5-EU2 0h +RT	ndhF	UNKNOWN	SYBR	None	0.757897	0.691637	0.830504	21.9674	21.8884	0.0720634		1.32939	0.0475379			0.399927	TRUE	0.0794245	TRUE	3	18	1	77.8724				N	N	N	N	N
F11	Col-0 5-EU2 0h +RT	ndhF	UNKNOWN	SYBR	None	0.757897	0.691637	0.830504	21.8713	21.8884	0.0720634		1.32939	0.0475379			0.399927	TRUE	0.0794245	TRUE	3	18	1	77.8724				N	N	N	N	N
F12	Col-0 5-EU2 0h +RT	ndhF	UNKNOWN	SYBR	None	0.757897	0.691637	0.830504	21.8264	21.8884	0.0720634		1.32939	0.0475379			0.399927	TRUE	0.0794245	TRUE	3	18	1	77.6946				N	N	N	N	N
G1	Col-0 Ctrl. 0h +RT	psbH	UNKNOWN	SYBR	None				28.6142	28.4501	0.142811							TRUE	0.122327	TRUE	3	24	1	79.6508				N	N	N	N	N
G2	Col-0 Ctrl. 0h +RT	psbH	UNKNOWN	SYBR	None				28.382	28.4501	0.142811							TRUE	0.122327	TRUE	3	24	1	79.8286				N	N	N	N	N
G3	Col-0 Ctrl. 0h +RT	psbH	UNKNOWN	SYBR	None				28.3541	28.4501	0.142811							TRUE	0.122327	TRUE	3	24	1	80.0065				N	N	N	N	N
G4	Col-0 Ctrl. 0h +RT	psbA	UNKNOWN	SYBR	None	1.00124	0.75562	1.3267	22.6292	22.54	0.209218		-5.91012	0.14625			-0.00178655	TRUE	0.0457884	TRUE	3	20	1	79.8286				N	N	N	N	N
G5	Col-0 Ctrl. 0h +RT	psbA	UNKNOWN	SYBR	None	1.00124	0.75562	1.3267	22.3009	22.54	0.209218		-5.91012	0.14625			-0.00178655	TRUE	0.0457884	TRUE	3	19	1	80.0065				N	N	N	N	N
G6	Col-0 Ctrl. 0h +RT	psbA	UNKNOWN	SYBR	None	1.00124	0.75562	1.3267	22.6898	22.54	0.209218		-5.91012	0.14625			-0.00178655	TRUE	0.0457884	TRUE	3	20	1	80.0065				N	N	N	N	N
G7	Col-0 Ctrl. 0h +RT	ndhF	UNKNOWN	SYBR	None	0.383866	0.0797366	1.848	32.2475	30.7609	1.40719		2.31079	0.816616			1.38132	TRUE	0.0794245	TRUE	3	29	1	77.8724				N	Y	N	N	N
G8	Col-0 Ctrl. 0h +RT	ndhF	UNKNOWN	SYBR	None	0.383866	0.0797366	1.848	29.4495	30.7609	1.40719		2.31079	0.816616			1.38132	TRUE	0.0794245	TRUE	3	26	1	77.8724				N	Y	N	N	N
G9	Col-0 Ctrl. 0h +RT	ndhF	UNKNOWN	SYBR	None	0.383866	0.0797366	1.848	30.5856	30.7609	1.40719		2.31079	0.816616			1.38132	TRUE	0.0794245	TRUE	3	28	1	77.6946				N	Y	N	N	N
G10	Col-0 Ctrl. 0h -RT	psbH	UNKNOWN	SYBR	None				37.0495	34.8463	1.98788							TRUE	0.122327	TRUE	3	33	1	80.1843				N	Y	N	N	N
G11	Col-0 Ctrl. 0h -RT	psbH	UNKNOWN	SYBR	None				34.3027	34.8463	1.98788							TRUE	0.122327	TRUE	3	30	1	80.0065				N	Y	N	N	N
G12	Col-0 Ctrl. 0h -RT	psbH	UNKNOWN	SYBR	None				33.1868	34.8463	1.98788							TRUE	0.122327	TRUE	3	29	1	79.8286				N	Y	N	N	N
H1	Col-0 Ctrl. 0h -RT	psbA	UNKNOWN	SYBR	None	0.0368642	8.60519e-05	15.7924	34.9737	33.6996	5.07892		-1.14669	3.14892			4.76164	TRUE	0.0457884	TRUE	3	32	1	79.1173				N	Y	N	N	N
H2	Col-0 Ctrl. 0h -RT	psbA	UNKNOWN	SYBR	None	0.0368642	8.60519e-05	15.7924	28.105	33.6996	5.07892		-1.14669	3.14892			4.76164	TRUE	0.0457884	TRUE	3	25	1	79.2951	74.6713			N	Y	N	N	Y
H3	Col-0 Ctrl. 0h -RT	psbA	UNKNOWN	SYBR	None	0.0368642	8.60519e-05	15.7924	38.0202	33.6996	5.07892		-1.14669	3.14892			4.76164	TRUE	0.0457884	TRUE	3	35	1	62.2227				N	Y	N	N	N
H4	Col-0 Ctrl. 0h -RT	ndhF	UNKNOWN	SYBR	None	3.7088	0.138989	98.9664	32.7616	33.8848	2.18734		-0.961486	1.70647			-1.89095	TRUE	0.0794245	TRUE	3	30	1	77.6946				N	Y	N	N	N
H5	Col-0 Ctrl. 0h -RT	ndhF	UNKNOWN	SYBR	None	3.7088	0.138989	98.9664	36.4056	33.8848	2.18734		-0.961486	1.70647			-1.89095	TRUE	0.0794245	TRUE	3	33	1	78.0503				N	Y	N	N	N
H6	Col-0 Ctrl. 0h -RT	ndhF	UNKNOWN	SYBR	None	3.7088	0.138989	98.9664	32.4873	33.8848	2.18734		-0.961486	1.70647			-1.89095	TRUE	0.0794245	TRUE	3	29	1	77.8724				N	Y	N	N	N
Analysis Type	Singleplex
Endogenous Control	psbH
RQ Min/Max Confidence Level	95.0
Reference Sample	Col-0 5-EU Test2 +RT

### Sheet: Technical Analysis Result
Block Type	96fast
Chemistry	SYBR_GREEN
Experiment File Name	N:\Dokumente\Irina\qPCR\27.02.2019\Col-0 EU 0h_Col-0 Ctrl 0h run.eds
Experiment Run End Time	2019-02-27 12:10:06 PM MEZ
Instrument Type	sds7500fast
Passive Reference	ROX
Sample Name	Target Name	Task	RQ	RQ Min	RQ Max	Cт Mean	ΔCт Mean	ΔCт SE	ΔΔCт
Col-0 5-EU Test2 +RT	psbA	UNKNOWN	1	0.900835	1.11008	12.6663	-5.90833	0.0542656	0
Col-0 5-EU Test2 +RT	ndhF	UNKNOWN	1	0.956144	1.04587	19.5041	0.929467	0.0233034	0
Col-0 Ctrl. Test2 +RT	psbA	UNKNOWN	0.617152	0.512876	0.74263	18.225	-5.21203	0.0961721	0.696301
Col-0 Ctrl. Test2 +RT	ndhF	UNKNOWN	1.19484	1.03664	1.37717	24.1096	0.672655	0.0737966	-0.256812
Col-0 Ctrl. Test2 -RT	psbA	UNKNOWN	0.0177492	0.00466878	0.0674767	33.0879	-0.0922273	0.605395	5.8161
Col-0 Ctrl. Test2 -RT	ndhF	UNKNOWN	3.1455	0.0369121	268.046	32.4564	-0.72382	2.30981	-1.65329
Col-0 5-EU3 0h +RT	psbA	UNKNOWN	0.77827	0.558734	1.08407	15.3154	-5.54667	0.172202	0.361657
Col-0 5-EU3 0h +RT	ndhF	UNKNOWN	0.98461	0.682021	1.42145	21.814	0.951844	0.190796	0.0223764
Col-0 Ctrl.2 0h +RT	psbA	UNKNOWN	0.584589	0.472402	0.72342	21.0382	-5.13383	0.11072	0.774504
Col-0 Ctrl.2 0h +RT	ndhF	UNKNOWN	1.52232	1.27207	1.82181	26.4952	0.323193	0.09332	-0.606275
Col-0 Ctrl.2 0h -RT	psbA	UNKNOWN				33.6894
Col-0 Ctrl.2 0h -RT	ndhF	UNKNOWN				32.1906
Col-0 5-EU2 0h +RT	psbA	UNKNOWN	0.583919	0.553289	0.616245	15.4268	-5.13217	0.0279983	0.77616
Col-0 5-EU2 0h +RT	ndhF	UNKNOWN	0.757897	0.691637	0.830504	21.8884	1.32939	0.0475379	0.399927
Col-0 Ctrl. 0h +RT	psbA	UNKNOWN	1.00124	0.75562	1.3267	22.54	-5.91012	0.14625	-0.00178655
Col-0 Ctrl. 0h +RT	ndhF	UNKNOWN	0.383866	0.0797366	1.848	30.7609	2.31079	0.816616	1.38132
Col-0 Ctrl. 0h -RT	psbA	UNKNOWN	0.0368642	8.60519e-05	15.7924	33.6996	-1.14669	3.14892	4.76164
Col-0 Ctrl. 0h -RT	ndhF	UNKNOWN	3.7088	0.138989	98.9664	33.8848	-0.961486	1.70647	-1.89095
Analysis Type	Singleplex
Endogenous Control	psbH
RQ Min/Max Confidence Level	95.0
Reference Sample	Col-0 5-EU Test2 +RT

### Sheet: Sheet1
Block Type	96fast
Chemistry	SYBR_GREEN
Experiment File Name	N:\Dokumente\Irina\qPCR\27.02.2019\Col-0 EU 0h_Col-0 Ctrl 0h run.eds
Experiment Run End Time	2019-02-27 12:10:06 PM MEZ
Instrument Type	sds7500fast
Passive Reference	ROX
								Ctmean all 3 bio Replicas	SD all replicas	ΔCт Mean	Cт Mean -RT
Well	Sample Name	Target Name	Cт	Cт Mean	Cт SD	ΔCт SE
A10	Col-0 5-EU Test2 +RT	psbH	18.588	18.5747	0.0119706		18.5747	19.9986	0.115568	-6.02112	34.0135
1 mean ct of three biological replicates; replicate one was performed with Dynabeads™ MyOne™ Streptavidin T1 (Thermofisher), while replicates 2 and 3 were performed with Dynabeads® MyOne™ Streptavidin C1 (Thermofisher)
A12	Col-0 5-EU Test2 +RT	psbH	18.571	18.5747	0.0119706
B1	Col-0 5-EU Test2 +RT	psbA	12.7562	12.6663	0.0932253	0.0542656	12.6663	14.4695	0.0551766	-6.13152	33.0879
4 FC = fold change of mRNA enrichment with 5-EU over control without 5-EU	Col-0 5-EU Test2 +RT	psbA	12.5701	12.6663	0.0932253	0.0542656
B3	Col-0 5-EU Test2 +RT	psbA	12.6726	12.6663	0.0932253	0.0542656
B4	Col-0 5-EU Test2 +RT	ndhF	19.4677	19.5041	0.0385467	0.0233034	19.5041	21.0688	0.0865823	-6.05309	32.8439
B5	Col-0 5-EU Test2 +RT	ndhF	19.5445	19.5041	0.0385467	0.0233034
B6	Col-0 5-EU Test2 +RT	ndhF	19.5002	19.5041	0.0385467	0.0233034
B7	Col-0 Ctrl. Test2 +RT	psbH	23.3303	23.437	0.0929443		23.437	26.0197	0.121481
B8	Col-0 Ctrl. Test2 +RT	psbH	23.5005	23.437	0.0929443
B9	Col-0 Ctrl. Test2 +RT	psbH	23.4802	23.437	0.0929443
B10	Col-0 Ctrl. Test2 +RT	psbA	18.1239	18.225	0.138234	0.0961721	18.225	20.601	0.163212
B11	Col-0 Ctrl. Test2 +RT	psbA	18.1685	18.225	0.138234	0.0961721
B12	Col-0 Ctrl. Test2 +RT	psbA	18.3825	18.225	0.138234	0.0961721
C1	Col-0 Ctrl. Test2 +RT	ndhF	24.0849	24.1096	0.0877448	0.0737966	24.1096	27.1219	0.530913
C2	Col-0 Ctrl. Test2 +RT	ndhF	24.2071	24.1096	0.0877448	0.0737966
C3	Col-0 Ctrl. Test2 +RT	ndhF	24.037	24.1096	0.0877448	0.0737966
C4	Col-0 Ctrl. Test2 -RT	psbH	33.4576	33.1802	0.287648		33.1802	34.0132	1.13776
C5	Col-0 Ctrl. Test2 -RT	psbH	33.1996	33.1802	0.287648
C6	Col-0 Ctrl. Test2 -RT	psbH	32.8833	33.1802	0.287648
C7	Col-0 Ctrl. Test2 -RT	psbA	Undetermined	33.0879	0.823313	0.605395	33.0879	33.0879	2.95111
C8	Col-0 Ctrl. Test2 -RT	psbA	33.6701	33.0879	0.823313	0.605395
C9	Col-0 Ctrl. Test2 -RT	psbA	32.5058	33.0879	0.823313	0.605395
C10	Col-0 Ctrl. Test2 -RT	ndhF	30.3917	32.4564	3.99035	2.30981	32.4564	32.8439	2.43819
C11	Col-0 Ctrl. Test2 -RT	ndhF	29.9213	32.4564	3.99035	2.30981
C12	Col-0 Ctrl. Test2 -RT	ndhF	37.056	32.4564	3.99035	2.30981
D1	Col-0 5-EU3 0h +RT	psbH	20.7059	20.8621	0.294903		20.8621
D2	Col-0 5-EU3 0h +RT	psbH	20.6782	20.8621	0.294903
D3	Col-0 5-EU3 0h +RT	psbH	21.2023	20.8621	0.294903
D4	Col-0 5-EU3 0h +RT	psbA	15.3549	15.3154	0.0446407	0.172202	15.3154
D5	Col-0 5-EU3 0h +RT	psbA	15.267	15.3154	0.0446407	0.172202
D6	Col-0 5-EU3 0h +RT	psbA	15.3245	15.3154	0.0446407	0.172202
D7	Col-0 5-EU3 0h +RT	ndhF	21.9858	21.814	0.149137	0.190796	21.814
D8	Col-0 5-EU3 0h +RT	ndhF	21.7383	21.814	0.149137	0.190796
D9	Col-0 5-EU3 0h +RT	ndhF	21.7178	21.814	0.149137	0.190796
D10	Col-0 Ctrl.2 0h +RT	psbH	26.0885	26.172	0.128688		26.172
D11	Col-0 Ctrl.2 0h +RT	psbH	26.1074	26.172	0.128688
D12	Col-0 Ctrl.2 0h +RT	psbH	26.3202	26.172	0.128688
E1	Col-0 Ctrl.2 0h +RT	psbA	21.0263	21.0382	0.142184	0.11072	21.0382
E2	Col-0 Ctrl.2 0h +RT	psbA	20.9023	21.0382	0.142184	0.11072
E3	Col-0 Ctrl.2 0h +RT	psbA	21.1859	21.0382	0.142184	0.11072
E4	Col-0 Ctrl.2 0h +RT	ndhF	26.4263	26.4952	0.0978018	0.09332	26.4952
E5	Col-0 Ctrl.2 0h +RT	ndhF	26.4522	26.4952	0.0978018	0.09332
E6	Col-0 Ctrl.2 0h +RT	ndhF	26.6071	26.4952	0.0978018	0.09332
E7	Col-0 Ctrl.2 0h -RT	psbH	Undetermined
E8	Col-0 Ctrl.2 0h -RT	psbH	Undetermined
E9	Col-0 Ctrl.2 0h -RT	psbH	Undetermined
E10	Col-0 Ctrl.2 0h -RT	psbA	Undetermined	33.6894			33.6894
E11	Col-0 Ctrl.2 0h -RT	psbA	Undetermined	33.6894
E12	Col-0 Ctrl.2 0h -RT	psbA	33.6894	33.6894
F1	Col-0 Ctrl.2 0h -RT	ndhF	33.2319	32.1906	1.13688		32.1906
F2	Col-0 Ctrl.2 0h -RT	ndhF	32.3623	32.1906	1.13688
F3	Col-0 Ctrl.2 0h -RT	ndhF	30.9777	32.1906	1.13688
F4	Col-0 5-EU2 0h +RT	psbH	20.5832	20.559	0.03983		20.559
F5	Col-0 5-EU2 0h +RT	psbH	20.513	20.559	0.03983
F6	Col-0 5-EU2 0h +RT	psbH	20.5807	20.559	0.03983
F7	Col-0 5-EU2 0h +RT	psbA	15.4042	15.4268	0.0276638	0.0279983	15.4268
F8	Col-0 5-EU2 0h +RT	psbA	15.4186	15.4268	0.0276638	0.0279983
F9	Col-0 5-EU2 0h +RT	psbA	15.4576	15.4268	0.0276638	0.0279983
F10	Col-0 5-EU2 0h +RT	ndhF	21.9674	21.8884	0.0720634	0.0475379	21.8884
F11	Col-0 5-EU2 0h +RT	ndhF	21.8713	21.8884	0.0720634	0.0475379
F12	Col-0 5-EU2 0h +RT	ndhF	21.8264	21.8884	0.0720634	0.0475379
G1	Col-0 Ctrl. 0h +RT	psbH	28.6142	28.4501	0.142811		28.4501
G2	Col-0 Ctrl. 0h +RT	psbH	28.382	28.4501	0.142811
G3	Col-0 Ctrl. 0h +RT	psbH	28.3541	28.4501	0.142811
G4	Col-0 Ctrl. 0h +RT	psbA	22.6292	22.54	0.209218	0.14625	22.54
G5	Col-0 Ctrl. 0h +RT	psbA	22.3009	22.54	0.209218	0.14625
G6	Col-0 Ctrl. 0h +RT	psbA	22.6898	22.54	0.209218	0.14625
G7	Col-0 Ctrl. 0h +RT	ndhF	32.2475	30.7609	1.40719	0.816616	30.7609
G8	Col-0 Ctrl. 0h +RT	ndhF	29.4495	30.7609	1.40719	0.816616
G9	Col-0 Ctrl. 0h +RT	ndhF	30.5856	30.7609	1.40719	0.816616
G10	Col-0 Ctrl. 0h -RT	psbH	37.0495	34.8463	1.98788		34.8463
G11	Col-0 Ctrl. 0h -RT	psbH	34.3027	34.8463	1.98788
G12	Col-0 Ctrl. 0h -RT	psbH	33.1868	34.8463	1.98788
H1	Col-0 Ctrl. 0h -RT	psbA	34.9737	33.6996	5.07892	3.14892	33.6996
H2	Col-0 Ctrl. 0h -RT	psbA	28.105	33.6996	5.07892	3.14892
H3	Col-0 Ctrl. 0h -RT	psbA	38.0202	33.6996	5.07892	3.14892
H4	Col-0 Ctrl. 0h -RT	ndhF	32.7616	33.8848	2.18734	1.70647	33.8848
H5	Col-0 Ctrl. 0h -RT	ndhF	36.4056	33.8848	2.18734	1.70647
H6	Col-0 Ctrl. 0h -RT	ndhF	32.4873	33.8848	2.18734	1.70647
Analysis Type	Singleplex
Endogenous Control	psbH
RQ Min/Max Confidence Level	95.0
Reference Sample	Col-0 5-EU Test2 +RT

### Sheet: Suppl. Tab. 1
Supplemental Table 1: qRT-PCR analysis of chloroplast mRNAs after 5-EU labeling
	ct +5-EU1	SD2	ct -5-EU	SD2	ct (-RT)3	ct(+5-EU)-ct(-5-EU)	FC4
psbH	20.00	1.01	26.02	1.77	34.01	-6.02	64.94
psbA	14.47	2.05	20.60	1.11	33.09	-6.13	70.11
ndhF	21.07	1.23	27.12	2.75	32.84	-6.05	66.43
1 mean ct of three biological replicates; replicate one was performed with Dynabeads™ MyOne™ Streptavidin T1 (Thermofisher), while replicates 2 and 3 were performed with Dynabeads® MyOne™ Streptavidin C1 (Thermofisher)
2 standard deviation - 3 biol. replicates
3 control reactions without addition of reverse-transcriptase (RT) were performed in triplicates as well
4 FC = fold change of mRNA enrichment with 5-EU over control without 5-EU
