## Supplementary material for "Metabolic labeling of RNAs uncovers hidden features and dynamics of the *Arabidopsis thaliana* transcriptome": Table S2

### Sheet: Tabelle1
Supplemental Table 2: List of all oligonucleotides
Gene	Oligoname	Sequence ( 5´- 3 ´)	Use	Comment
ndhF	ndhF_At_qPCR_for	CGGCGGGTATTTTTCTTGTA	qRT-PCR	de Longevialle Plant J. 2008
	ndhF_At_qPCR_rev	GGCTAAACCCCGCTTAATGT	qRT-PCR	de Longevialle Plant J. 2008
psbA	psbA_qPCR_fw	GAGCAGCAATGAATGCGATA	qRT-PCR	de Longevialle Plant J. 2008
	psbA_qPCR_rev	CCTATGGGGTCGCTTCTGTA	qRT-PCR	de Longevialle Plant J. 2008
psbH	psbH_qPCR_fw	TCTAGATCTGGTCCAAGAAGCA	qRT-PCR	de Longevialle Plant J. 2008
	psbH_qPCR_rev	CATTGCAACACCCATCAAAG	qRT-PCR	de Longevialle Plant J. 2008
psaA	psaA_At_qPCR_for	GCCAAGAAATCCTGAATGGA	qRT-PCR	de Longevialle Plant J. 2008
	psaA_At_qPCR_rev	CATCTTGGAACCAAGCCAAT	qRT-PCR	de Longevialle Plant J. 2008
rbcL	rbcL_qPCR_for	GTGTTGGGTTCAAAGCTGGT	qRT-PCR	de Longevialle Plant J. 2008
	rbcL_qPCR_rev	CATCGGTCCACACAGTTGTC	qRT-PCR	de Longevialle Plant J. 2008
aadA	ML_aadA_Q_rev	GACCTACCAAGGCAACGCTA	qRT-PCR
	ML_aadA_Q_for	GGCAGCGCAATGACATTCTT	qRT-PCR
	aadAfw1	GGAAACTTCGGCTTCCCCTGG	Spike-in
	aadAT7	GTAATCGACTCACTATAGGGAACCGGATCAAAGAGT	Spike-in
	T7_primer	GTAATACGACTCACTATAGGG	Spike-in
At2g42880	At2g42880_F	GAGATACTTGAGTACCACC	RT-PCR
At2g42880	At2g42880_R	GTCATATGCATCTCTGCTG	RT-PCR
At1g60995	At1g60995_F1	AGGACACCAATATCGATGAAG	RT-PCR
At1g60995	At1g60995_R1	TGGGTGTTGCTGAAGGTGTG	RT-PCR
At5g41220	At5g41220_F1	CAACCATCTATAGCTGATCTG	RT-PCR
At5g41220	At5g41220_R1	CGACAATTGGATCCTTGCTAG	RT-PCR
Actin2	Actin2-F	CTTGCACCAAGCAGCATGAA	RT-PCR
Actin2	Actin2-R	CCGATCCAGACACTGTACTTCCTT	RT-PCR
